# RNA-seq analysis of a zebrafish *tlr2* mutant shows a broad function of this Toll-like receptor in transcriptional and metabolic control and defense to *Mycobacterium marinum* infection

**DOI:** 10.1101/742601

**Authors:** Shuxin Yang, Wanbin Hu, Yasuhito Shimada, Magnus Münch, Rubén Marín-Juez, Annemarie H. Meijer, Herman P. Spaink

## Abstract

**Background:** The function of Toll-like receptor 2 (TLR2) in host defense against pathogens, especially *Mycobacterium tuberculosis* (Mtb) is poorly understood. To investigate the role of TLR2 during mycobacterial infection, we analyzed the response of *tlr2* zebrafish mutant larvae to infection with *Mycobacterium marinum* (Mm), a close relative to Mtb, as a model for tuberculosis. We measured infection burdens and transcriptome responses using RNA deep sequencing in mutant and control larvae.

**Results:** *tlr2* mutant embryos at 2 dpf do not show morphological alterations or differences in the number of macrophages and neutrophils when compared to control embryos. However, we found substantial changes in gene expression in these mutants, particularly in developmental and metabolic pathways, when compared with the heterozygote *tlr2*^+/−^ control. After Mm infection, bacterial burden was six to ten fold higher in *tlr2*^−/−^ larvae than in *tlr2*^+/−^, or *tlr2^+/+^* larvae, indicating that Tlr2 acts as a protective factor in zebrafish host defense. RNAseq analysis of infected *tlr2^−/−^* versus *tlr2^+/−^* shows that the number of up-regulated and down-regulated genes in response to infection was greatly diminished in *tlr2* mutants by at least 2 fold and 10 fold, respectively. Analysis of the transcriptome data and qPCR validation shows that Mm infection of *tlr2* mutants leads to decreased mRNA levels of genes involved in inflammation and immune responses, including *il1b*, *tnfb*, *cxcl11aa/ac*, *fosl1a*, and *cebpb*. Furthermore, RNAseq analyses revealed that the expression of genes for Maf family transcription factors, vitamin D receptors, and Dicps proteins is significantly altered in *tlr2* mutants with or without infection. In addition, the data indicate a function of Tlr2 in the control of induction of cytokines and chemokines, such as the CXCR3-CXCL11 signaling axis.

**Conclusion:** The transcriptome and infection burden analyses give support for a function of TLR2 in host defense against mycobacteria. Transcriptome analysis revealed *tlr2*-specific pathways involved in Mm infection, which are related to responses to Mtb infection in human macrophages. Considering its dominant function in control of transcriptional processes that govern defense responses and metabolism, the TLR2 protein can be expected to be also of importance for other infectious diseases and interactions with the microbiome.
