## Supplementary Table 1 for "RNA-seq analysis of a zebrafish *tlr2* mutant shows a broad function of this Toll-like receptor in transcriptional and metabolic control and defense to *Mycobacterium marinum* infection"

### Sheet: Sheet1
	TLR2-/- PBS	TLR2-/- PBS	TLR2-/- PBS	Avg.	STD.		TLR2+/- PBS	TLR2+/- PBS	TLR2+/- PBS	Avg.	STD.
mpeg1.1	82	73	65	73.3333	4.91031		115	100	144	119.667	12.9142
mpx	162	234	229	208.333	23.2116		187	191	223	200.333	11.392
