## Supplementary Table 2 for "RNA-seq analysis of a zebrafish *tlr2* mutant shows a broad function of this Toll-like receptor in transcriptional and metabolic control and defense to *Mycobacterium marinum* infection"

### Sheet: Sheet1
Gategory	Term	RT	Genes	Count	%	P-Value	Benjamini
GOTERM_BP_FAT	neurological system process	RT		25	3.2	1.9e-11	1.5e-08
GOTERM_BP_FAT	cognition	RT		16	2	4.1e-07	0.00016
GOTERM_BP_FAT	sensory perception	RT		16	2	4.1e-07	0.00016
GOTERM_BP_FAT	sensory perception of light stimulus	RT		13	1.7	1.7e-06	0.00044
GOTERM_BP_FAT	visual perception	RT		13	1.7	1.7e-06	0.00044
GOTERM_BP_FAT	response to light stimulus	RT		11	1.4	2.3e-05	0.0044
GOTERM_BP_FAT	ion transport	RT		38	4.9	2.5e-05	0.0038
GOTERM_BP_FAT	detection of lighte stimulus	RT		8	1	3.4e-05	0.0043
GOTERM_BP_FAT	transmission of nerve impulse	RT		9	1.1	9e-05	0.0098
GOTERM_BP_FAT	synaptic transmission	RT		8	1	0.00011	0.01
GOTERM_BP_FAT	response to radiation	RT		11	1.4	0.00013	0.011
GOTERM_BP_FAT	neurotransmitter transport	RT		9	1.1	0.00017	0.013
GOTERM_BP_FAT	detection of abiotic stimulus	RT		8	1	0.00041	0.028
GOTERM_BP_FAT	detection of external stumulus	RT		8	1	0.00041	0.028
GOTERM_BP_FAT	detection of stumulus	RT		8	1	0.0005	0.031
GOTERM_BP_FAT	phototransduction	RT		6	0.8	0.00057	0.033
GOTERM_BP_FAT	cell-cell signaling	RT		9	1.1	0.00077	0.041
GOTERM_BP_FAT	regulation of transcription, DNA-dependent	RT		55	7	0.00082	0.041
GOTERM_BP_FAT	regulation of RNA metabolic process	RT		55	7	0.0011	0.05
GOTERM_BP_FAT	eye development	RT		16	2	0.0013	0.059
GOTERM_BP_FAT	response to abiotic stimulus	RT		12	1.5	0.0018	0.075
GOTERM_BP_FAT	secretion	RT		6	0.8	0.002	0.079
GOTERM_BP_FAT	secretion by cell	RT		6	0.8	0.002	0.079
GOTERM_BP_FAT	eye morphogenesis	RT		10	1.3	0.0021	0.077
GOTERM_BP_FAT	regulation of transcription	RT		66	8.4	0.0034	0.12
GOTERM_BP_FAT	proteion-chromophore linkage	RT		6	0.8	0.0037	0.12
GOTERM_BP_FAT	camera-type eye morphogenesis	RT		7	0.9	0.0045	0.14
GOTERM_BP_FAT	L-phenylalanine catabolic process	RT		3	0.4	0.0054	0.16
GOTERM_BP_FAT	L-phenylalanine meabolic process	RT		3	0.4	0.0054	0.16
GOTERM_BP_FAT	camera-type eye development	RT		12	1.5	0.0064	0.18
GOTERM_BP_FAT	regulation of neurotransmitter levels	RT		4	0.5	0.0075	0.2
GOTERM_BP_FAT	sensory organ development	RT		18	2.3	0.0086	0.22
