## Supplementary Table 3 for "RNA-seq analysis of a zebrafish *tlr2* mutant shows a broad function of this Toll-like receptor in transcriptional and metabolic control and defense to *Mycobacterium marinum* infection"

### Sheet: gProfiler
#	signf	p-value	T	Q	Q&T	Q&T/Q	Q&T/T	term ID	t type	t group	t name	t depth
#
1	!	0.0196	8686	1928	918	0.476	0.106	TF:M03845_1	tf	132	Factor: Smad1; motif: NGGCAGACN; match class: 1	1
1	!	0.000104	48	1928	17	0.009	0.354	TF:M00322_1	tf	2	Factor: c-Myc:Max; motif: GCCAYGYGSN; match class: 1	1
1	!	0.0373	4984	1928	546	0.283	0.11	TF:M03816_1	tf	81	Factor: c-MAF; motif: CNNNCTCAGCA; match class: 1	1
