## Supplementary Table 5 for "RNA-seq analysis of a zebrafish *tlr2* mutant shows a broad function of this Toll-like receptor in transcriptional and metabolic control and defense to *Mycobacterium marinum* infection"

### Sheet: Sheet1
Name	Sequences
ppial	FW: 5'-ACACTGAAACACGGAGGCAAAG-3'
	RV: 5'-CATCCACAACCTTCCCGAACAC-3'
il1b	FW: 5'-GAACAGAATGAAGCACATCAAACC-3'
	RV: 5'-ACGGCACTGAATCCACCAC-3'
cebpb	FW: 5'-GCAGGCAACCTATCACCTACATAC-3'
	RV: 5'-CGCAAGTTTCACCGACTACAAGT-3'
fos1la	FW: 5'-CTCAGCCCTCCCAATCACATCT-3'
	RV: 5'-TACACTTCGCCGCAGCCATT-3'
irg1l	FW: 5'-GGTTAGAAGCAAGTCCTC-3'
	RV: 5'-TGTGTTCATCCTCCTCAG-3'
tnfa	FW: 5'-AGACCTTAGACTGGAGAGATGAC-3'
	RV: 5'-CAAAGACACCTGGCTGTAGAC-3'
tnfb	FW: 5'-TGTGCGTTGAAGATGTTGAAGG-3'
	RV: 5'-AGACTGGCAGACGGAATTGG-3'
il10	FW: 5'-GGAGACCATTCTGCCAACAGC-3'
	RV: 5'-TCTTGCATTTCACCATATCCCG-3'
